# Identification of genetic markers for the discrimination of *Bacillus thuringiensis* within the *Bacillus cereus* group, in the context of foodborne outbreaks

**DOI:** 10.1101/2022.04.22.489186

**Authors:** Arnaud Fichant, Arnaud Felten, Armel Gallet, Olivier Firmesse, Mathilde Bonis

**Affiliations:** Laboratory for Food Safety, University Paris-Est, French Agency for Food, Environmental and Occupational Health & Safety (ANSES), 94700 Maisons-Alfort, France; Université Côte d’Azur, CNRS, INRAE, ISA, France; Ploufragan-Plouzané-Niort Laboratory, viral genetics and biosafety Unit, French Agency for Food, Environmental and Occupational Health & Safety (ANSES), 22440 Ploufragan, France

**Keywords:** *Bacillus thuringiensis*, *Bacillus cereus*, foodborne outbreak, genome-wide association study

## Abstract

*Bacillus thuringiensis* (Bt), belonging to the *Bacillus cereus* (Bc) group, is commonly used as a biopesticide worldwide, due to its ability to produce insecticidal protein crystals during sporulation. The use of Bt, especially subspecies *aizawai* and *kurstaki*, to control pests such as Lepidoptera generally involves spraying mixtures containing spores and crystals on crops intended for human consumption. Recent studies have suggested that the consumption of commercial Bt strains may be responsible for foodborne outbreaks (FBOs). However, its genetic proximity to Bc strains has hindered the development of routine tests to discriminate Bt from other Bc, especially *Bacillus cereus sensu stricto* (Bc ss), also responsible for FBOs. Here, to develop tools for the detection and the discrimination of Bt in food, we carried out a genome-wide association study (GWAS) on 286 complete genomes of Bc group strains to identify and validate *in silico* new molecular markers specific to different Bt subtypes. The analyses led to the determination and the validation *in silico* of 128 molecular markers specific to Bt, its subspecies *aizawai, kurstaki* and four previously described proximity clusters associated with these subspecies. We developed a command line tool (https://github.com/afelten-Anses/Bt_typing) based on a 14-marker workflow for *in silico* Bt identification of a putative Bc genome with the aim of facilitating the discrimination of Bt from other Bc and between Bt subspecies, especially in the context of FBOs. Collectively, these data provide key elements for investigating Bc/Bt-associated FBOs and for monitoring Bt in food.
