## Supplementary Table S1 for "Identification of genetic markers for the discrimination of *Bacillus thuringiensis* within the *Bacillus cereus* group, in the context of foodborne outbreaks"

### Sheet: Feuil1
Strain/ID	Bt/not Bt	Subpecies	Clustera	panC group	Source	Origin	Accessionb	Dataset
07CEB11	not Bt	-	-	V	This study	FBO	SAMN23375365	SD
07CEB29	Bt	kurstaki	c	IV	Bonis et al., 2021	FBO	SAMN12147181	SD
07CEB31	Bt	kurstaki	c	IV	Bonis et al., 2021	FBO	SAMN12147183	SD
07CEB32	Bt	kurstaki	c	IV	Bonis et al., 2021	FBO	SAMN12147184	SD
07CEB48	not Bt	-	-	III	This study	FBO	SAMN23375367	SD
08CEB116	not Bt	-	-	II	This study	FBO	SAMN23375368	SD
08CEB122	Bt	aizawai	b	IV	Bonis et al., 2021	FBO	SAMN12147186	SD
08CEB123	Bt	aizawai	b	IV	Bonis et al., 2021	FBO	SAMN12147187	SD
08CEB124	Bt	aizawai	b	IV	Bonis et al., 2021	FBO	SAMN12147188	SD
08CEB126	Bt	aizawai	b	IV	Bonis et al., 2021	FBO	SAMN12147190	SD
08CEB132	not Bt	-	-	II	This study	FBO	SAMN23375370	SD
08CEB135	Bt	aizawai	b	IV	Bonis et al., 2021	FBO	SAMN12147193	SD
08CEB142	not Bt	-	-	VII	This study	FBO	SAMN23375371	SD
08CEB144	not Bt	-	-	VI	This study	FBO	SAMN23375372	SD
08CEB145	Bt	kurstaki	d	IV	Bonis et al., 2021	FBO	SAMN12147195	SD
08CEB37	Bt	kurstaki	d	IV	Bonis et al., 2021	FBO	SAMN12147196	SD
08CEB38	Bt	kurstaki	d	IV	Bonis et al., 2021	FBO	SAMN12147197	SD
08CEB54	not Bt	-	-	III	This study	FBO	SAMN23375373	SD
08CEB56	not Bt	-	-	VII	This study	FBO	SAMN23375374	SD
08CEB59	not Bt	-	-	VII	This study	FBO	SAMN23375375	SD
08CEB61	not Bt	-	-	III	This study	FBO	SAMN23375376	SD
08CEB69	not Bt	-	-	VI	Bonis et al., 2021	FBO	SAMN12217387	SD
08CEB71	not Bt	-	-	VI	Bonis et al., 2021	FBO	SAMN12217388	SD
08CEB72	not Bt	-	-	VI	Bonis et al., 2021	FBO	SAMN12217389	SD
08CEB74	Bt	aizawai	a	IV	Bonis et al., 2021	FBO	SAMN12147198	SD
08CEB75	not Bt	-	-	III	This study	FBO	SAMN23375375	SD
08CEB78	not Bt	-	-	IV	Bonis et al., 2021	FBO	SAMN12147199	SD
08CEB83	not Bt	-	-	IV	This study	FBO	SAMN23375378	SD
08CEB85	not Bt	-	-	IV	This study	FBO	SAMN23375379	SD
08CEB89	Bt	aizawai	b	IV	Bonis et al., 2021	FBO	SAMN12147200	SD
08CEB93	not Bt	-	-	III	This study	FBO	SAMN23375380	SD
09CEB03	not Bt	-	-	III	This study	FBO	SAMN23375381	SD
09CEB04	not Bt	-	-	VII	This study	FBO	SAMN23375382	SD
09CEB05	not Bt	-	-	III	This study	FBO	SAMN23375383	SD
09CEB22	not Bt	-	-	III	This study	FBO	SAMN23375384	SD
09CEB29	not Bt	-	-	II	This study	FBO	SAMN23375386	SD
09CEB38	not Bt	-	-	III	This study	FBO	SAMN23375387	SD
09CEB52	not Bt	-	-	II	This study	FBO	SAMN23375389	SD
09CEB69	Bt	kurstaki	c	IV	Bonis et al., 2021	FBO	SAMN12147203	SD
10CEB01	Bt	aizawai	a	IV	Bonis et al., 2021	FBO	SAMN12147204	SD
10CEB02	Bt	aizawai	a	IV	Bonis et al., 2021	FBO	SAMN12147205	SD
10CEB04	Bt	aizawai	a	IV	Bonis et al., 2021	FBO	SAMN12147207	SD
10CEB05	Bt	aizawai	a	IV	Bonis et al., 2021	FBO	SAMN12147208	SD
10CEB06	not Bt	-	-	III	This study	FBO	SAMN23375390	SD
10CEB11	Bt	-	-	IV	This study	canteen control	SAMN23375391	SD
10CEB12	Bt	-	-	IV	This study	canteen control	SAMN23375392	SD
10CEB13	not Bt	-	-	IV	This study	FBO	SAMN23375393	SD
10CEB21	not Bt	-	-	III	This study	FBO	SAMN23375394	SD
10CEB23	not Bt	-	-	III	This study	FBO	SAMN23375395	SD
10CEB25	not Bt	-	-	II	This study	FBO	SAMN23375396	SD
10CEB26	not Bt	-	-	II	This study	FBO	SAMN23375397	SD
10CEB30	not Bt	-	-	V	This study	FBO	SAMN23375398	SD
10CEB32	not Bt	-	-	IV	Bonis et al., 2021	FBO	SAMN12147209	SD
10CEB33	not Bt	-	-	III	This study	FBO	SAMN23375399	SD
10CEB46	Bt	aizawai	b	IV	Bonis et al., 2021	FBO	SAMN12147210	SD
10CEB47	Bt	aizawai	b	IV	Bonis et al., 2021	FBO	SAMN12147211	SD
10CEB48	Bt	aizawai	b	IV	Bonis et al., 2021	FBO	SAMN12147212	SD
10CEB50	Bt	aizawai	b	IV	Bonis et al., 2021	FBO	SAMN12147214	SD
10CEB51	Bt	aizawai	b	IV	Bonis et al., 2021	FBO	SAMN12147215	SD
10CEB80	not Bt	-	-	IV	This study	FBO	SAMN23375401	SD
10CEB81	not Bt	-	-	III	Bonis et al., 2021	FBO	SAMN12217391	SD
10CEB99	not Bt	-	-	III	This study	FBO	SAMN23375402	SD
11CEB29	not Bt	-	-	III	This study	FBO	SAMN23375404	SD
11CEB48	Bt	aizawai	a	IV	Bonis et al., 2021	FBO	SAMN12147216	SD
11CEB58	not Bt	-	-	III	This study	FBO	SAMN23375405	SD
11CEB61	not Bt	-	-	II	Bonis et al., 2021	FBO	SAMN12217392	SD
11CEB63	not Bt	-	-	VI	This study	FBO	SAMN23375407	SD
11CEB66	not Bt	-	-	VI	This study	FBO	SAMN23375408	SD
13CEB14	not Bt	-	-	V	This study	FBO	SAMN23375412	SD
13CEB27	not Bt	-	-	II	This study	FBO	SAMN23375413	SD
13CEB38	not Bt	-	-	III	This study	FBO	SAMN23375414	SD
14CEB01	not Bt	-	-	III	This study	FBO	SAMN23375415	SD
14CEB03	not Bt	-	-	III	This study	FBO	SAMN23375417	SD
14CEB04	not Bt	-	-	III	This study	FBO	SAMN23375418	SD
14SBCL08	Bt	aizawai	b	IV	Bonis et al., 2021	FBO	SAMN12147218	SD
14SBCL1042	not Bt	-	-	III	This study	FBO	SAMN23375419	SD
14SBCL108	not Bt	-	-	II	Bonis et al., 2021	FBO	SAMN12217394	SD
14SBCL1199	not Bt	-	-	IV	This study	FBO	SAMN23375420	SD
14SBCL15	not Bt	-	-	VII	This study	FBO	SAMN23375422	SD
14SBCL16	Bt	kurstaki	c	IV	Bonis et al., 2021	FBO	SAMN12147219	SD
14SBCL176	Bt	aizawai	b	IV	Bonis et al., 2021	FBO	SAMN12147221	SD
14SBCL177	Bt	aizawai	b	IV	Bonis et al., 2021	FBO	SAMN12147222	SD
14SBCL178	Bt	aizawai	b	IV	Bonis et al., 2021	FBO	SAMN12147223	SD
14SBCL179	Bt	aizawai	b	IV	Bonis et al., 2021	FBO	SAMN12147224	SD
14SBCL18	Bt	kurstaki	c	IV	Bonis et al., 2021	FBO	SAMN12147225	SD
14SBCL19	not Bt	-	-	III	This study	FBO	SAMN23375424	SD
14SBCL22	Bt	kurstaki	c	IV	Bonis et al., 2021	FBO	SAMN12147228	SD
14SBCL262	Bt	aizawai	b	IV	Bonis et al., 2021	FBO	SAMN12147229	SD
14SBCL263	Bt	aizawai	b	IV	Bonis et al., 2021	FBO	SAMN12147230	SD
14SBCL264	Bt	aizawai	b	IV	Bonis et al., 2021	FBO	SAMN12147231	SD
14SBCL265	Bt	aizawai	b	IV	Bonis et al., 2021	FBO	SAMN12147232	SD
14SBCL281	not Bt	-	-	IV	This study	FBO	SAMN23375425	SD
14SBCL303	not Bt	-	-	III	This study	FBO	SAMN23375427	SD
14SBCL306	not Bt	-	-	II	This study	FBO	SAMN23375428	SD
14SBCL308	not Bt	-	-	II	This study	FBO	SAMN23375429	SD
14SBCL310	Bt	aizawai	b	IV	Bonis et al., 2021	FBO	SAMN12147235	SD
14SBCL312	Bt	aizawai	b	IV	Bonis et al., 2021	FBO	SAMN12147237	SD
14SBCL313	Bt	aizawai	b	IV	Bonis et al., 2021	FBO	SAMN12147238	SD
14SBCL359	not Bt	-	-	IV	Bonis et al., 2021	FBO	SAMN12147239	SD
14SBCL361	Bt	kurstaki	d	IV	Bonis et al., 2021	FBO	SAMN12147240	SD
14SBCL362	Bt	kurstaki	d	IV	Bonis et al., 2021	FBO	SAMN12147241	SD
14SBCL370	Bt	aizawai	a	IV	Bonis et al., 2021	FBO	SAMN12147243	SD
14SBCL372	Bt	aizawai	b	IV	Bonis et al., 2021	FBO	SAMN12147245	SD
14SBCL373	Bt	aizawai	b	IV	Bonis et al., 2021	FBO	SAMN12147246	SD
14SBCL374	Bt	aizawai	b	IV	Bonis et al., 2021	FBO	SAMN12147247	SD
14SBCL388	Bt	kurstaki	d	IV	Bonis et al., 2021	FBO	SAMN12147248	SD
14SBCL45	not Bt	-	-	II	This study	FBO	SAMN23375432	SD
14SBCL49	Bt	kurstaki	d	IV	Bonis et al., 2021	FBO	SAMN12147220	SD
14SBCL566	not Bt	-	-	III	This study	FBO	SAMN23375434	SD
15SBCL1007	Bt	kurstaki	d	IV	Bonis et al., 2021	FBO	SAMN12147249	SD
15SBCL1008	Bt	kurstaki	d	IV	Bonis et al., 2021	FBO	SAMN12147250	SD
15SBCL1011	Bt	kurstaki	d	IV	Bonis et al., 2021	FBO	SAMN12147253	SD
15SBCL1103	not Bt	-	-	IV	Bonis et al., 2021	FBO	SAMN12147254	SD
15SBCL439	not Bt	-	-	III	Bonis et al., 2021	FBO	SAMN12217395	SD
15SBCL482	Bt	kurstaki	c	IV	Bonis et al., 2021	FBO	SAMN12147256	SD
15SBCL598	Bt	kurstaki	c	IV	Bonis et al., 2021	FBO	SAMN12147257	SD
15SBCL601	Bt	kurstaki	c	IV	Bonis et al., 2021	FBO	SAMN12147260	SD
15SBCL602	Bt	kurstaki	c	IV	Bonis et al., 2021	FBO	SAMN12147261	SD
15SBCL603	Bt	kurstaki	c	IV	Bonis et al., 2021	FBO	SAMN12147262	SD
15SBCL605	Bt	kurstaki	c	IV	Bonis et al., 2021	FBO	SAMN12147263	SD
15SBCL606	Bt	kurstaki	c	IV	Bonis et al., 2021	FBO	SAMN12147264	SD
15SBCL85	not Bt	-	-	IV	Bonis et al., 2021	FBO	SAMN12147266	SD
15SBCL86	not Bt	-	-	IV	Bonis et al., 2021	FBO	SAMN12147267	SD
15SBCL88	not Bt	-	-	III	Bonis et al., 2021	FBO	SAMN12217396	SD
15SBCL914	not Bt	-	-	III	Bonis et al., 2021	FBO	SAMN12217397	SD
15SBCL915	Bt	kurstaki	c	IV	Bonis et al., 2021	FBO	SAMN12147268	SD
15SBCL93	Bt	kurstaki	d	IV	Bonis et al., 2021	FBO	SAMN12147269	SD
16SBCL1121	not Bt	-	-	III	Bonis et al., 2021	FBO	SAMN12217398	SD
16SBCL1267	not Bt	-	-	II	Bonis et al., 2021	FBO	SAMN12217399	SD
16SBCL1310	Bt	kurstaki	c	IV	Bonis et al., 2021	FBO	SAMN12147271	SD
16SBCL1549	Bt	kurstaki	c	IV	Bonis et al., 2021	FBO	SAMN12147272	SD
16SBCL1558	not Bt	-	-	III	This study	FBO	SAMN23375436	SD
16SBCL1560	Bt	-	-	IV	This study	FBO	SAMN23375438	SD
16SBCL1643	Bt	aizawai	b	IV	Bonis et al., 2021	FBO	SAMN12147273	SD
16SBCL169	not Bt	-	-	IV	Bonis et al., 2021	FBO	SAMN12147274	SD
16SBCL380	Bt	kurstaki	d	IV	Bonis et al., 2021	FBO	SAMN12147278	SD
16SBCL381	Bt	aizawai	b	IV	Bonis et al., 2021	FBO	SAMN12147279	SD
16SBCL404	not Bt	-	-	IV	Bonis et al., 2021	FBO	SAMN12147280	SD
16SBCL417	Bt	kurstaki	d	IV	Bonis et al., 2021	FBO	SAMN12147281	SD
16SBCL418	Bt	kurstaki	d	IV	Bonis et al., 2021	FBO	SAMN12147282	SD
16SBCL437	Bt	-	-	IV	This study	FBO	SAMN23375439	SD
16SBCL439	Bt	-	-	IV	This study	FBO	SAMN23375441	SD
16SBCL440	Bt	kurstaki	d	IV	Bonis et al., 2021	FBO	SAMN12147283	SD
16SBCL646	not Bt	-	-	V	Bonis et al., 2021	FBO	SAMN12217400	SD
16SBCL670	Bt	kurstaki	c	IV	Bonis et al., 2021	FBO	SAMN12147284	SD
16SBCL898	Bt	kurstaki	d	IV	Bonis et al., 2021	FBO	SAMN12147285	SD
17SBCL01	Bt	kurstaki	d	IV	Bonis et al., 2021	FBO	SAMN12147286	SD
17SBCL1086	not Bt	-	-	IV	Bonis et al., 2021	FBO	SAMN12147287	SD
17SBCL1202	Bt	kurstaki	d	IV	Bonis et al., 2021	FBO	SAMN12147288	SD
17SBCL1228	not Bt	-	-	II	Bonis et al., 2021	FBO	SAMN12217401	SD
17SBCL263	Bt	aizawai	b	IV	Bonis et al., 2021	FBO	SAMN12147289	SD
17SBCL264	Bt	aizawai	b	IV	Bonis et al., 2021	FBO	SAMN12147290	SD
17SBCL265	Bt	aizawai	b	IV	Bonis et al., 2021	FBO	SAMN12147291	SD
17SBCL266	Bt	aizawai	b	IV	Bonis et al., 2021	FBO	SAMN12147292	SD
17SBCL267	Bt	aizawai	b	IV	Bonis et al., 2021	FBO	SAMN12147293	SD
17SBCL268	Bt	aizawai	b	IV	Bonis et al., 2021	FBO	SAMN12147294	SD
17SBCL273	not Bt	-	-	VI	Bonis et al., 2021	FBO	SAMN12217402	SD
17SBCL334	Bt	kurstaki	c	IV	Bonis et al., 2021	FBO	SAMN12147295	SD
17SBCL430	Bt	kurstaki	c	IV	Bonis et al., 2021	FBO	SAMN12147297	SD
17SBCL527	Bt	aizawai	b	IV	Bonis et al., 2021	FBO	SAMN12147298	SD
17SBCL528	Bt	aizawai	b	IV	Bonis et al., 2021	FBO	SAMN12147299	SD
17SBCL529	Bt	kurstaki	d	IV	Bonis et al., 2021	FBO	SAMN12147300	SD
17SBCL530	Bt	kurstaki	d	IV	Bonis et al., 2021	FBO	SAMN12147301	SD
17SBCL531	Bt	kurstaki	d	IV	Bonis et al., 2021	FBO	SAMN12147302	SD
17SBCL620	Bt	aizawai	a	IV	Bonis et al., 2021	FBO	SAMN12147304	SD
17SBCL622	Bt	aizawai	a	IV	Bonis et al., 2021	FBO	SAMN12147306	SD
17SBCL879	not Bt	-	-	II	Bonis et al., 2021	FBO	SAMN12217403	SD
17SBCL885	Bt	kurstaki	d	IV	Bonis et al., 2021	FBO	SAMN12147308	SD
17SBCL908	not Bt	-	-	IV	Bonis et al., 2021	FBO	SAMN12147309	SD
17SBCL967	Bt	aizawai	b	IV	Bonis et al., 2021	FBO	SAMN12147310	SD
17SBCL968	Bt	aizawai	b	IV	Bonis et al., 2021	FBO	SAMN12147311	SD
17SBCL969	Bt	aizawai	b	IV	Bonis et al., 2021	FBO	SAMN12147312	SD
17SBCL970	Bt	aizawai	b	IV	Bonis et al., 2021	FBO	SAMN12147313	SD
18SBCL209	Bt	aizawai	b	IV	Bonis et al., 2021	pesticide	SAMN12147315	SD
18SBCL211	Bt	israelensis	-	IV	This study	pesticide	SAMN23375442	SD
18SBCL212	Bt	kurstaki	d	IV	Bonis et al., 2021	pesticide	SAMN12147317	SD
18SBCL214	Bt	kurstaki	d	IV	Bonis et al., 2021	pesticide	SAMN12147318	SD
18SBCL215	Bt	kurstaki	c	IV	Bonis et al., 2021	pesticide	SAMN12147319	SD
18SBCL216	Bt	kurstaki	c	IV	Bonis et al., 2021	pesticide	SAMN12147320	SD
18SBCL217	Bt	kurstaki	d	IV	Bonis et al., 2021	pesticide	SAMN12147321	SD
18SBCL218	Bt	kurstaki	d	IV	Bonis et al., 2021	pesticide	SAMN12147322	SD
18SBCL219	Bt	kurstaki	d	IV	Bonis et al., 2021	pesticide	SAMN12147323	SD
18SBCL421	Bt	kurstaki	c	IV	Bonis et al., 2021	pesticide	SAMN12147324	SD
18SBCL448	Bt	kurstaki	d	IV	Bonis et al., 2021	pesticide	SAMN12147325	SD
18SBCL484	Bt	israelensis	-	IV	Bonis et al., 2021	pesticide	SAMN12147329	SD
18SBCL487	Bt	kurstaki	d	IV	Bonis et al., 2021	pesticide	SAMN12147331	SD
18SBCL614	Bt	kurstaki	c	IV	Bonis et al., 2021	pesticide	SAMN12147332	SD
18SBCL617	Bt	aizawai	a	IV	Bonis et al., 2021	pesticide	SAMN12147333	SD
Bt_aizawai_4J3	Bt	aizawai	-	IV	NCBI	Plodia interpunctella	NFDW00000000	SD
Bt_israelensis_4Q1	Bt	israelensis	-	IV	NCBI	Plodia interpunctella	NFDY00000000	SD
Ba_Ames	not Bt	-	-	III	NCBI	dead cow, Texas	NC_003997.3	SD
Bc_AH187	not Bt	-	-	III	NCBI	Unknown	CP001177	SD
Bc_ATCC_14579	not Bt	-	-	IV	NCBI	cowshed	NC_011658.1	SD
Bc_cytotoxicus_NVH_391_98	not Bt	-	-	VII	NCBI	FBO, France	NC_009674.1	SD
Bc_mycoides_DSM_2048	not Bt	-	-	VI	NCBI	soil	NZ_CM000742.1	SD
Bc_pseudomycoides_DSM_12442	not Bt	-	-	I	NCBI	soil, Ghana	NZ_CM000745.1	SD
Bc_toyonensis_BCT-7112	not Bt	-	-	V	NCBI	derived strain, Japan	NC_022781.1	SD
Bc_weihenstephanensis_WSBC10204	not Bt	-	-	VI	NCBI	pasteurized milk	NZ_CP009746.1	SD
Bc_wiedmannii_MM3	not Bt	-	-	II	NCBI	Unknown	NZ_CM000718.1	SD
Bt_allesti_BGSC4C1	Bt	allesti	-	IV	NCBI	soil, Bombyx mori	NZ_CP015176.1	SD
Bt_ATCC10792	Bt	-	-	IV	NCBI	Unknown	NZ_CP021061.1	SD
Bt_Bt18247	Bt	-	-	IV	NCBI	Unknown	NZ_CP015250.1	SD
Bt_Bt185	Bt	-	-	IV	NCBI	soil	NZ_CP014282.1	SD
Bt_C15	Bt	-	-	IV	NCBI	soil	NZ_CP021436.1	SD
Bt_c25	Bt	-	-	IV	NCBI	soil	NZ_CP022345.1	SD
Bt_chinensis_CT43	Bt	chinensis	-	IV	NCBI	Unknown	NC_017208.1	SD
Bt_finitimus_YBT020	Bt	finitimus	-	III	NCBI	Unknown	NC_017200.1	SD
Bt_galleriae_HD29	Bt	galleriae	-	IV	NCBI	Dendrolimus sibiricus	NZ_CP010089.1	SD
Bt_HD12	Bt	-	-	IV	NCBI	soil	NZ_CP014847.1	SD
Bt_HD771	Bt	-	-	IV	NCBI	Unknown	NC_018500.1	SD
Bt_israelensis_HD789	Bt	israelensis	-	IV	NCBI	Unknown	NC_018508.1	SD
Bt_indiana_HD521	Bt	indiana	-	IV	NCBI	soil	NZ_CP010106.1	SD
Bt_israelensis_AM6552	Bt	israelensis	-	IV	NCBI	Unknown	NZ_CP013275.1	SD
Bt_kurstaki_HD1	Bt	kurstaki	-	IV	NCBI	soil	NZ_CP004870.1	SD
Bt_kurstaki_HD73	Bt	kurstaki	-	IV	NCBI	Unknown	NC_020238.1	SD
Bt_kurstaki_YBT_1520	Bt	kurstaki	-	IV	NCBI	soil	NZ_CP004858.1	SD
Bt_MC28	Bt	-	-	V	NCBI	Unknown	NC_018693.1	SD
Bt_morrisoni_BGSC4AA1	Bt	morrisoni	-	IV	NCBI	soil	NZ_CP010577.1	SD
Bt_MYBT18246	Bt	-	-	IV	NCBI	Unknown	NZ_CP015350.1	SD
Bt_QZL38	Bt	-	-	IV	NCBI	soil	NZ_CP032608.1	SD
Bt_SCG04_02	Bt	-	-	IV	NCBI	soil	NZ_CP017577.1	SD
Bt_YBT1518	Bt	-	-	IV	NCBI	soil	NC_022873.1	SD
Bt_YC10	Bt	-	-	IV	NCBI	toco roots	NZ_CP011349.1	SD
Bt_YGd22_03	Bt	-	-	IV	NCBI	soil	NZ_CP019230.1	SD
Bt_YWC2_8	Bt	-	-	IV	NCBI	soil	NZ_CP013055.1	SD
Bt_aizawai_I13	Bt	aizawai	-	IV	NCBI	Unknown	NFEN00000000	SD
Bt_aizawai_Leapi01	Bt	aizawai	-	IV	NCBI	Unknown	AMXS00000000.2	SD
Bt_kurstaki_T03a001	Bt	kurstaki	-	IV	NCBI	Ephestia kühniella	ACND00000000.1	SD
Bt_aizawai_T07005	Bt	aizawai	-	IV	NCBI	Unknown	NFEO00000000	SD
Bt_aizawai_T07153	Bt	aizawai	-	IV	NCBI	Unknown	NFEU00000000	SD
07CEB21	not Bt	-	-	III	This study	FBO	SAMN23375366	VD
07CEB30	Bt	kurstaki	c	IV	Bonis et al., 2021	FBO	SAMN12147182	VD
08CEB125	Bt	aizawai	b	IV	Bonis et al., 2021	FBO	SAMN12147189	VD
08CEB130	not Bt	-	-	VII	This study	FBO	SAMN23375369	VD
08CEB133	not Bt	-	-	IV	Bonis et al., 2021	FBO	SAMN12147192	VD
08CEB138	Bt	aizawai	b	IV	Bonis et al., 2021	FBO	SAMN12147194	VD
09CEB28	not Bt	-	-	IV	This study	FBO	SAMN23375385	VD
09CEB40	not Bt	-	-	II	This study	FBO	SAMN23375388	VD
09CEB68	Bt	kurstaki	c	IV	Bonis et al., 2021	FBO	SAMN12147202	VD
10CEB03	Bt	aizawai	a	IV	Bonis et al., 2021	FBO	SAMN12147206	VD
10CEB29	not Bt	-	-	II	Bonis et al., 2021	FBO	SAMN12217390	VD
10CEB74	not Bt	-	-	III	This study	FBO	SAMN23375400	VD
11CEB28	not Bt	-	-	II	This study	FBO	SAMN23375403	VD
11CEB60	not Bt	-	-	II	This study	FBO	SAMN23375406	VD
11CEB68	not Bt	-	-	III	This study	FBO	SAMN23375409	VD
12CEB01	not Bt	-	-	III	This study	FBO	SAMN23375410	VD
12CEB14	not Bt	-	-	III	Bonis et al., 2021	FBO	SAMN12217393	VD
13CEB13	not Bt	-	-	II	This study	FBO	SAMN23375411	VD
14CEB02	not Bt	-	-	III	This study	FBO	SAMN23375416	VD
14SBCL13	not Bt	-	-	III	This study	FBO	SAMN23375421	VD
14SBCL175	not Bt	-	-	VII	This study	FBO	SAMN23375423	VD
14SBCL302	not Bt	-	-	III	This study	FBO	SAMN23375426	VD
14SBCL358	not Bt	-	-	III	This study	FBO	SAMN23375430	VD
14SBCL364	Bt	aizawai	a	IV	Bonis et al., 2021	FBO	SAMN12147242	VD
14SBCL369	not Bt	-	-	IV	This study	FBO	SAMN23375431	VD
14SBCL371	Bt	aizawai	b	IV	Bonis et al., 2021	FBO	SAMN12147244	VD
14SBCL46	not Bt	-	-	IV	This study	FBO	SAMN23375433	VD
15SBCL1009	Bt	kurstaki	d	IV	Bonis et al., 2021	FBO	SAMN12147251	VD
15SBCL1010	Bt	kurstaki	d	IV	Bonis et al., 2021	FBO	SAMN12147252	VD
15SBCL1065	not Bt	-	-	I	This study	FBO	SAMN23375435	VD
15SBCL1331	Bt	kurstaki	d	IV	Bonis et al., 2021	FBO	SAMN12147255	VD
15SBCL599	Bt	kurstaki	c	IV	Bonis et al., 2021	FBO	SAMN12147258	VD
15SBCL600	Bt	kurstaki	c	IV	Bonis et al., 2021	FBO	SAMN12147259	VD
15SBCL607	Bt	kurstaki	c	IV	Bonis et al., 2021	FBO	SAMN12147265	VD
16SBCL1122	Bt	kurstaki	d	IV	Bonis et al., 2021	FBO	SAMN12147270	VD
16SBCL1559	Bt	-	-	IV	This study	FBO	SAMN23375437	VD
16SBCL350	Bt	kurstaki	c	IV	Bonis et al., 2021	FBO	SAMN12147275	VD
16SBCL379	Bt	kurstaki	d	IV	Bonis et al., 2021	FBO	SAMN12147277	VD
16SBCL438	Bt	-	-	IV	This study	FBO	SAMN23375440	VD
17SBCL619	Bt	aizawai	a	IV	Bonis et al., 2021	FBO	SAMN12147303	VD
17SBCL621	Bt	aizawai	a	IV	Bonis et al., 2021	FBO	SAMN12147305	VD
17SBCL623	Bt	aizawai	a	IV	Bonis et al., 2021	FBO	SAMN12147307	VD
17SBCL971	Bt	aizawai	b	IV	Bonis et al., 2021	FBO	SAMN12147314	VD
18SBCL450	Bt	kurstaki	d	IV	Bonis et al., 2021	pesticide	SAMN12147327	VD
18SBCL483	Bt	israelensis	-	IV	Bonis et al., 2021	pesticide	SAMN12147328	VD
18SBCL485	Bt	morrisoni	-	IV	Bonis et al., 2021	pesticide	SAMN12147330	VD
CIP53137	Bt	-	-	IV	Bonis et al., 2021	unknown	SAMN12147334	VD
Bt_4J1	Bt	aizawai	-	IV	NCBI	Heliothis assulta	NFDU00000000	VD
Bt_4Q1	Bt	israelensis	-	IV	NCBI	Culicidae larvae	NFED00000000	VD
Bt_HD1002	Bt		-	IV	NCBI	Sewage	NZ_CP009351.1	VD
Bt_HS18_1	Bt	-	-	IV	NCBI	soil	NZ_CP012099.1	VD
Bt_L7601	Bt	-	-	IV	NCBI	Unknown	NZ_CP020002.1	VD
Bt_LM1212	Bt	-	-	III	NCBI	Oryctes gigas	NZ_CP024771.1	VD
Bt_thuringiensis_IS5056	Bt	thuringiensis	-	IV	NCBI	Unknown	NC_020376.1	VD
Bt_tolworthi	Bt	tolworthi	-	IV	NCBI	Unknown	NZ_AP014864.1	VD
Bt_aizawai_T07128	Bt	aizawai	-	IV	NCBI	Unknown	NFER00000000	VD
