## Supplementary Table S2 for "Identification of genetic markers for the discrimination of *Bacillus thuringiensis* within the *Bacillus cereus* group, in the context of foodborne outbreaks"

### Sheet: Feuil1
GWAS analysis	Gene	Trait	GMQEa [0-1]	QMEANb (> -4)	Template	Seq Identity	Oligo-state	QSQEc (>0,7)	Found by	Method	Resolution	Seq Similarity	Range	Coverage	Description
L1	group_3916	Bt	0.13	-1.30	2nmv.1.A	10.81	monomer	0.00	HHblits	X-ray	2.95Å	0.27	06 _ 39	0.56	UvrABC system protein B
	group_20361		0.12	-3.50	2ben.1.A	12.00	monomer	0.00	HHblits	X-ray	1.80Å	0.28	24 _ 73	0.47	CBP21 (chitin-binding protein)
	group_20749		0.10	-4.16	6pln.1.A	14.29	monomer	0.00	HHblits	X-ray	2.60Å	0.27	27 _ 120	0.29	Transcription factor E
L2	group_27293	Btk	0.28	-4.53	4yf1.2.A	13.41	homo-dimer	0.16	HHblits	X-ray	1.85Å	0.26	19 _ 101	0.80	Lmo0812 protein (hydrolase)
	group_27336		0.21	-0.25	6iya.1.A	13.21	homo-dimer	0.37	HHblits	X-ray	3.00Å	0.29	02 _ 49	0.66	Transcriptional regulator CopG family
L3	group_10114	cluster a	0.34	-6.40	3jcf.1.A	12.31	homo-pentamer	0.30	HHblits	EM	-	0.27	08 _ 75	0.80	Magnesium transport protein CorA
	group_20667	cluster b	0.08	-2.53	1t35.1.C	20.51	monomer	0.00	HHblits	X-ray	2.72Å	0.27	41 _ 79	0.34	Putative lysine decarboxylase
