## Supplementary Table S3 for "Identification of genetic markers for the discrimination of *Bacillus thuringiensis* within the *Bacillus cereus* group, in the context of foodborne outbreaks"

### Sheet: Feuil2
GWAS analysis	Gene name	Replicon	Annotation	UniprotKB	Trait	Sensitivity (%)	naive p-value	Bonferroni p-value	Benjamini p-value
L1	cwlA	Chromosome	N-acetylmuramoyl-L-alanine amidase CwlA	P24808	Bt	92.4	1.72E-51	6.56E-47	6.56E-47
	intQ	Chromosome	Putative defective protein IntQ	P96629	Bt	91.7	1.64E-48	6.26E-44	8.94E-45
	kstR2	Chromosome	HTH-type transcriptional repressor KstR2	P9WMB8	Bt	86.1	3.37E-44	1.28E-39	7.12E-41
	sdpR	Plasmid	Transcriptional repressor SdpR	O32242	Bt	84.0	4e-42	1.52E-37	2.24E-39
	fabF	Chromosome	3-oxoacyl-[acyl-carrier-protein] synthase 2	O34340	Bt	84.0	4e-42	1.52E-37	2.24E-39
	lprA	Chromosome	HTH-type transcriptional regulator LrpA	P96652	Bt	84.0	4e-42	1.52E-37	2.24E-39
	lytR	Chromosome	Sensory transduction protein LytR	P60609	Bt	83.3	1.83E-41	6.97E-37	7.33E-39
	ltrA	Plasmid	Group II intron-encoded protein LtrA	P0A3U0	Bt	83.3	1.83E-41	6.97E-37	7.33E-39
	cry2Ab	Plasmid	Pesticidal crystal protein Cry2Ab	P21254	Bt	83.3	1.83E-41	6.97E-37	7.33E-39
	hcaR	Plasmid	Hca operon transcriptional activator HcaR	Q47141	Bt	83.3	1.83E-41	6.97E-37	7.33E-39
	hutI	Plasmid	Imidazolonepropionase	P42084	Bt	83.3	1.83E-41	6.97E-37	7.33E-39
	fieF	Chromosome	Ferrous-iron efflux pump FieF	A1JHZ2	Bt	82.6	8.13E-41	3.09E-36	2.52E-38
	gltR	Plasmid	HTH-type transcriptional regulator GltR	P94501	Bt	81.9	3.5E-40	1.33E-35	9.87E-38
L2	apr	Chromosome	Subtilisin	P04189	Bta	100.0	9.1E-53	3.45E-48	1.19E-49
	yobK	Chromosome	Antitoxin YobK	O34596	Bta	100.0	9.1E-53	3.45E-48	1.19E-49
	ligA	Chromosme	DNA ligase	Q87RJ4	Bta	100.0	9.1E-53	3.45E-48	1.19E-49
	yobL	Chromosome	Ribonuclease YobL	O34330	Bta	100.0	9.1E-53	3.45E-48	1.19E-49
L3	rapF	Chromosome	Response regulator aspartate phosphatase F	P71002	Cluster b	92.5	4.82E-25	2.82E-21	1.41E-22
	lexA	Chromosome	LexA repressor	P31080	Cluster c	100.0	4.31E-24	2.53E-20	6.32E-22
	clpP1	Chromosome	ATP-dependent Clp protease proteolytic subunit 1	B0B803	Cluster d	100.0	2.13E-26	1.25E-22	2.31E-24
	recD	Plasmid	ATP-dependent RecD-like DNA helicase	O34481	Cluster d	100.0	6.23E-23	3.65E-19	4.75E-21

### Sheet: Feuil1
Gene name	Replicon	Annotation	UniprotKB	Trait	Sensitivity	naive p-value	Bonferroni p-value	Benjamini p-value
cwlA	Chromosome	N-acetylmuramoyl-L-alanine amidase CwlA	P14892	Bt	92.3611	1.72393e-51	6.55921e-47	6.55921e-47
intQ	Chromosome	Putative defective protein IntQ	P96629	Bt	91.6667	1.64492e-48	6.25858e-44	8.94083e-45
ftsK	Chromosome	DNA translocase FtsK	O34340	Bt	90.9722	1.07215e-49	4.07933e-45	8.15865e-46
kstR2	Chromosome	HTH-type transcriptional repressor KstR2	P9WMB8	Bt	86.1111	3.37054e-44	1.28242e-39	7.12458e-41
sdpR	Plasmid	Transcriptional repressor SdpR	O32242	Bt	84.0278	3.99543e-42	1.52018e-37	2.23556e-39
sdpA	Plasmid	Sporulation-delaying protein SdpA	O34889	Bt	84.0278	3.99543e-42	1.52018e-37	2.23556e-39
sdpC	Plasmid	Sporulation delaying protein SdpC	O34344	Bt	84.0278	3.99543e-42	1.52018e-37	2.23556e-39
sdpB	Plasmid	Sporulation-delaying protein SdpB	O34616	Bt	84.0278	3.99543e-42	1.52018e-37	2.23556e-39
fabF	Chromosome	3-oxoacyl-[acyl-carrier-protein] synthase 2	O34340	Bt	84.0278	3.99543e-42	1.52018e-37	2.23556e-39
lprA	Chromosome	HTH-type transcriptional regulator LrpA	P96652	Bt	84.0278	3.99543e-42	1.52018e-37	2.23556e-39
luxQ	Chromosome	Autoinducer 2 sensor kinase/phosphatase LuxQ	P54302	Bt	83.3333	1.83124e-41	6.9675e-37	7.33421e-39
glgM	Chromosome	Alpha-maltose-1-phosphate synthase	P9WMY8	Bt	83.3333	1.83124e-41	6.9675e-37	7.33421e-39
lytR	Chromosome	Sensory transduction protein LytR	P60609	Bt	83.3333	1.83124e-41	6.9675e-37	7.33421e-39
epsJ	Chromosome	putative glycosyltransferase EpsJ	P71059	Bt	83.3333	1.83124e-41	6.9675e-37	7.33421e-39
ltrA	Plasmid	Group II intron-encoded protein LtrA	P0A3U0	Bt	83.3333	1.83124e-41	6.9675e-37	7.33421e-39
cry2Ab	Plasmid	Pesticidal crystal protein Cry2Ab	P21254	Bt	83.3333	1.83124e-41	6.9675e-37	7.33421e-39
hcaR	Plasmid	Hca operon transcriptional activator HcaR	Q47141	Bt	83.3333	1.83124e-41	6.9675e-37	7.33421e-39
hutI	Plasmid	Imidazolonepropionase	P42084	Bt	83.3333	1.83124e-41	6.9675e-37	7.33421e-39
ywqN	Plasmid	NAD(P)H-dependent FMN-containing oxidoreductase	P96726	Bt	82.6389	8.13071e-41	3.09357e-36	2.51866e-38
fieF	Chromosome	Ferrous-iron efflux pump FieF	A1JHZ2	Bt	82.6389	8.13071e-41	3.09357e-36	2.51866e-38
yijE	Plasmid	putative cystine transporter YijE	O34416	Bt	82.6389	8.13071e-41	3.09357e-36	2.51866e-38
gltR	Plasmid	HTH-type transcriptional regulator GltR	P94501	Bt	81.9444	3.50246e-40	1.33262e-35	9.87122e-38
apr	Chromosome	Subtilisin	P04189	Bta	100	9.10058e-53	3.44775e-48	1.18888e-49
yobK	Chromosome	Antitoxin YobK	O34596	Bta	100	9.10058e-53	3.44775e-48	1.18888e-49
ligA	Chromosme	DNA ligase	Q87RJ4	Bta	100	9.10058e-53	3.44775e-48	1.18888e-49
yobL	Chromosome	Ribonuclease YobL	O34330	Bta	100	9.10058e-53	3.44775e-48	1.18888e-49
rapF	Chromosome	Response regulator aspartate phosphatase F	P71002	Cluster B	92.5	4.81556e-25	2.82385e-21	1.41192e-22
lexA	Chromosome	LexA repressor	A0RH75	Cluster C	100	4.31159e-24	2.52832e-20	6.32079e-22
clpP1	Chromosome	ATP-dependent Clp protease proteolytic subunit 1	Q5L6P3	Cluster D	100	2.12988e-26	1.24896e-22	2.31289e-24
recD	Plasmid	ATP-dependent RecD-like DNA helicase	O34481	Cluster D	100	6.23202e-23	3.65446e-19	4.74605e-21
